# Topoisomerase IIβ targets DNA crossovers formed between distant homologous sites to modulate chromatin structure and gene expression

**DOI:** 10.1101/484956

**Authors:** Mary Miyaji, Ryohei Furuta, Osamu Hosoya, Kuniaki Sano, Norikazu Hara, Ryozo Kuwano, Jiyoung Kang, Masaru Tateno, Kimiko M. Tsutsui, Ken Tsutsui

**Affiliations:** Graduate School of Medicine, Dentistry and Pharmaceutical Sciences, Okayama University, Okayama, Japan; Department of Molecular Genetics, Bioresource Science Branch, Center for Bioresources, Brain Research Institute, Niigata University, Niigata, Japan; Asahigawaso Research Institute, Asahigawaso Medical-Welfare Center, Okayama, Japan; Graduate School of Life Science, University of Hyogo, Kamigori, Hyogo, Japan; Institute of Human Complexity and Systems Science, System Science Center for Brain and Cognition, Yonsei University, Seoul, Republic of Korea

**Keywords:** Topoisomerase II, Gene regulation, DNA crossover, Homologous pairing, Repetitive element, Chromatin structure

## Abstract

**Background:** Type II DNA topoisomerases (topo II) flip the spatial positions of two DNA duplexes, called G- and T-segments, by a cleavage-passage-resealing mechanism. In living cells, these DNA segments can be placed far from each other on the same chromosome. However, no direct evidence for this to occur has been described so far due to lack of proper methodology.

**Results:** The beta isoform of topo II (topo IIβ) is essential for transcriptional regulation of genes expressed in the final stage of neuronal differentiation. To elucidate the enzyme’s role in the process, here we devise a genome-wide mapping technique for topo IIβ target sites that can measure the genomic distance between G- and T-segments. It became clear that the enzyme operates in two distinctive modes, termed proximal strand passage (PSP) and distal strand passage (DSP). PSP sites are concentrated around transcription start sites, whereas DSP sites are heavily clustered in small number of hotspots. While PSP represent the conventional topo II targets that remove local torsional stresses, DSP sites have not been described previously. Most remarkably, DSP is driven by the pairing between homologous sequences or repeats located in a large distance. A model-building approach suggested that the DSP sites are intertwined or knotted and topo IIβ is engaged in unknotting reaction that leads to chromatin decondensation and gene regulation.

**Conclusions:** When combined with categorized gene expression analysis, the model-based prediction of DSP sites reveals that DSP is one of the key factors for topo IIβ-dependency of neuronal gene regulation.
