## Supplementary material for "Topoisomerase IIβ targets DNA crossovers formed between distant homologous sites to modulate chromatin structure and gene expression": Table S2

### Sheet: Cluster definition
Ts2 cluster:
	1) Whole genome was searched by a sliding window algorithm (100-kb window, 10-kb step).
	2) Windows with more than 15 Ts2 toposites were identified as a cluster.
	3) Contiguous clusters were combined to make a larger cluster.
	4) Regions that do not contain Ts2 toposites were trimmed from both ends.
Ts3 cluster:
	1) Whole genome was searched by a sliding window algorithm (100-kb window, 10-kb step).
	2) Windows with more than 5 Ts3 toposites were identified as a cluster.
	3) Contiguous clusters were combined to make a larger cluster.
	4) Regions that do not contain Ts3 toposites were trimmed from both ends.

### Sheet: Ts3 toposite cluster
Ts3 toposite cluster ID	Chromosome	Chromosome position	Cluster length (kb)
1	Chr1	41,940,887-42,082,245	141
2	Chr1	47,728,297-47,988,663	260
3	Chr1	48,121,015-48,248,765	128
4	Chr1	111,287,204-111,398,521	111
5	Chr1	201,106,603-201,116,531	10
6	Chr2	52,266,437-52,298,277	32
7	Chr2	136,019,429-136,097,154	78
8	Chr3	16,969,668-16,986,519	17
9	Chr4	57,720,873-57,811,988	91
10	Chr4	75,828,585-75,909,355	81
11	Chr9	112,671,061-113,234,558	563
12	Chr10	83,446,100-83,515,150	69
13	Chr10	88,635,131-88,685,815	51
14	Chr12	4,360,670-4,416,349	56
15	Chr13	19,119,550-19,232,264	113
16	Chr13	30,424,341-30,493,877	70
17	Chr14	49,051,000-49,171,712	121
18	Chr14	49,285,285-49,309,602	24
19	Chr14	49,489,979-49,819,978	330
20	Chr16	20,461,886-20,856,289	394
21	Chr16	21,132,407-21,668,851	536
22	Chr16	22,082,156-22,117,524	35
23	Chr16	37,866,855-37,901,186	34
24	Chr17	49,298,787-49,681,511	383
25	Chr18	38,705,937-38,808,172	102
26	Chr20	3,407,256-3,611,687	204
27	Chr20	4,999,370-5,074,628	75
28	ChrX	122,827,925-122,978,835	151
29	ChrX	128,856,189-128,949,805	94
30	ChrX	128,954,697-129,039,307	85
31	ChrX	129,129,180-129,275,591	146
32	ChrX	130,155,854-130,340,663	185

### Sheet: Ts2 toposite cluster
Ts2 toposite cluster ID	Chromosome	Chromosome position	Cluster length (kb)
1	Chr1	10,137-320,541	310
2	Chr1	434,834-809,888	375
3	Chr1	903,396-1,260,234	357
4	Chr1	1,372,592-1,543,911	171
5	Chr1	30,980,651-31,314,045	333
6	Chr1	31,409,306-31,563,560	154
7	Chr1	31,933,208-32,070,949	138
8	Chr1	32,219,134-32,323,621	104
9	Chr1	32,960,878-33,274,618	314
10	Chr1	33,578,580-33,669,143	91
11	Chr1	49,947,023-50,027,163	80
12	Chr1	50,414,726-51,084,582	670
13	Chr1	51,348,761-51,667,835	319
14	Chr1	51,857,834-52,103,530	246
15	Chr1	52,321,832-52,589,723	268
16	Chr1	52,724,809-52,965,678	241
17	Chr1	58,002,503-58,085,667	83
18	Chr1	60,108,584-60,274,860	166
19	Chr1	61,787,805-61,862,734	75
20	Chr1	63,000,202-63,209,405	209
21	Chr1	70,644,714-70,857,830	213
22	Chr1	72,184,219-72,286,111	102
23	Chr1	74,652,925-74,738,435	86
24	Chr1	74,937,745-75,188,348	251
25	Chr1	75,432,657-75,814,086	381
26	Chr1	111,669,661-111,884,931	215
27	Chr1	112,047,503-112,756,168	709
28	Chr1	113,410,841-113,861,918	451
29	Chr1	141,471,687-141,661,480	190
30	Chr1	141,797,485-141,962,371	165
31	Chr1	163,564,542-163,714,175	150
32	Chr1	210,489,227-210,551,577	62
33	Chr1	211,104,802-211,245,383	141
34	Chr1	243,543,249-243,727,785	185
35	Chr1	243,767,252-244,221,391	454
36	Chr1	244,298,457-244,505,269	207
37	Chr1	244,625,299-244,705,141	80
38	Chr2	10,697-537,035	526
39	Chr2	685,519-801,915	116
40	Chr2	1,172,530-1,427,201	255
41	Chr2	51,990,613-52,169,791	179
42	Chr2	135,453,397-135,691,816	238
43	Chr2	136,308,463-136,395,661	87
44	Chr2	154,290,390-154,461,183	171
45	Chr2	182,980,628-183,052,358	72
46	Chr2	187,149,916-187,347,127	197
47	Chr2	188,287,182-189,186,393	899
48	Chr2	209,469,825-209,516,971	47
49	Chr2	221,429,827-221,545,803	116
50	Chr3	499,478-680,293	181
51	Chr3	758,173-1,026,873	269
52	Chr3	109,181,366-109,411,742	230
53	Chr3	137,979,568-138,353,421	374
54	Chr3	140,062,869-140,136,625	74
55	Chr3	165,595,522-165,680,423	85
56	Chr3	166,688,199-167,197,451	509
57	Chr4	99,825,831-99,974,937	149
58	Chr4	103,003,613-103,136,119	133
59	Chr5	78,282,053-78,430,021	148
60	Chr5	78,829,741-79,027,373	198
61	Chr5	85,150,248-85,235,181	85
62	Chr5	135,601,630-135,718,797	117
63	Chr5	138,031,044-138,082,493	51
64	Chr6	138,610,549-138,681,556	71
65	Chr6	138,920,415-139,507,667	587
66	Chr6	139,701,787-140,060,567	359
67	Chr7	669,303-1,234,318	565
68	Chr7	3,828,253-3,936,380	108
69	Chr7	5,319,583-5,437,127	118
70	Chr7	6,359,628-6,452,121	92
71	Chr7	7,129,452-7,263,325	134
72	Chr7	11,759,981-11,868,703	109
73	Chr7	15,345,365-15,446,365	101
74	Chr7	16,653,335-17,312,302	659
75	Chr7	17,969,696-19,512,766	1543
76	Chr8	36,596,257-37,209,781	614
77	Chr8	37,716,132-37,791,309	75
78	Chr8	39,883,403-40,160,173	277
79	Chr8	40,216,222-40,279,577	63
80	Chr8	42,050,223-42,308,619	258
81	Chr9	1,072,249-1,300,161	228
82	Chr9	5,489,995-5,618,027	128
83	Chr10	306,323-432,760	126
84	Chr10	12,674,810-12,784,087	109
85	Chr10	44,593,569-44,746,871	153
86	Chr10	61,440,693-61,613,443	173
87	Chr11	56,777,636-56,936,720	159
88	Chr12	18,695,495-18,785,076	90
89	Chr12	19,190,227-19,240,339	50
90	Chr14	18,907-118,205	99
91	Chr14	15,242,253-15,618,226	376
92	Chr14	15,827,455-15,972,743	145
93	Chr14	16,144,047-16,257,751	114
94	Chr14	21,884,881-21,967,692	83
95	Chr14	22,066,978-22,308,291	241
96	Chr14	93,476,991-93,612,701	136
97	Chr15	4,981,326-6,274,633	1293
98	Chr15	29,130,555-29,298,200	168
99	Chr15	29,730,170-30,034,073	304
100	Chr15	30,136,056-30,454,314	318
101	Chr16	27,193,238-27,745,788	553
102	Chr16	27,876,454-27,925,615	49
103	Chr16	30,796,631-30,944,923	148
104	Chr17	8,319,289-8,439,963	121
105	Chr17	8,525,472-8,693,865	168
106	Chr17	20,461,353-20,592,325	131
107	Chr17	53,433,785-53,754,801	321
108	Chr17	63,273,459-63,447,372	174
109	Chr17	67,148,344-67,201,457	53
110	Chr17	72,127,107-72,219,135	92
111	Chr17	72,318,733-72,488,129	169
112	Chr18	402,935-790,561	388
113	Chr20	652,861-875,700	223
114	ChrX	72,057,806-72,083,947	26
115	ChrX	160,451,500-160,584,608	133
