## Supplementary material for "Topoisomerase IIβ targets DNA crossovers formed between distant homologous sites to modulate chromatin structure and gene expression": Table S3

### Sheet: DSP clusters
DSP cluster ID	Chromosome	Chromosome position	Cluster length (kb)	Toposite type	Number of DSP chimeras		Remarks
					Ts3	Ts2
1	Chr1	31,196,588-33,824,122	2628	Ts2	0	3	Satellite II
2	Chr1	41,937,767-42,083,619	146	Ts3	4	0	Tcp1
3	Chr1	47,767,371-48,247,318	480	Ts3	6	0	Smok
4	Chr1	49,962,585-52,950,845	2988	Ts2	0	20	Smok
5	Chr1	70,679,179-70,806,677	127	Ts2	0	2	Vomr (Vomeronasal receptor)
6	Chr1	111,287,643-111,397,621	110	Ts3	21	0	Snord
7	Chr1	112,105,243-112,750,772	646	Ts2	0	8
8	Chr1	113,413,022-113,901,300	488	Ts2	0	6
9	Chr1	141,140,924-141,874,461	734	Ts2	0	5	Vomr
10	Chr1	243,698,632-244,625,894	927	Ts2	0	3	Cyp
11	Chr2	1,014-818,526	818	Ts2	0	2
12	Chr2	52,270,273-52,294,956	25	Ts3	13	0
13	Chr2	187,217,384-189,177,750	1960	Ts2	0	17
14	Chr3	16,970,851-16,985,861	15	Ts3	20	0	BC1 RNA
15	Chr3	166,831,422-167,119,443	288	Ts2	0	6
16	Chr4	75,829,208-75,908,271	79	Ts3	84	0	4.5SH RNA
17	Chr4	99,834,990-100,076,139	241	Ts2	0	3
18	Chr6	138,675,499-140,036,934	1361	Ts2	0	15
19	Chr7	15,389,914-15,445,934	56	Ts2	0	2
20	Chr7	16,725,184-19,408,514	2683	Ts2	0	17
21	Chr8	36,756,947-37,580,734	824	Ts2	0	4
22	Chr8	39,885,265-42,146,398	2261	Ts2	0	6	Olr (Olfactory receptor)
23	Chr9	1,034,759-1,214,051	179	Ts2	0	2	Sult1c2a
24	Chr9	112,772,283-113,144,387	372	Ts3	4	0
25	Chr10	83,450,798-83,513,801	63	Ts3	20	0
26	Chr12	4,361,944-4,414,838	53	Ts3	4	0	Satellite (91ES8_RN)
27	Chr13	19,142,468-19,229,807	87	Ts3	11	0	Sat I cluster, Ts3/Int
28	Chr13	30,429,727-30,491,150	61	Ts3	5	0	Sat I cluster, Ts3/Int, p-q boundary
29	Chr14	49,090,099-49,286,002	196	Ts3	3	0	Satellite (RatSatRep1)
30	Chr14	49,524,342-49,710,823	186	Ts3	2	0	Satellite (RatSatRep1)
31	Chr15	4,995,537-6,273,150	1278	Ts2	0	8	Spetex
32	Chr15	29,426,057-30,885,682	1460	Ts2	0	2
33	Chr16	20,455,805-22,087,422	1632	Ts3	58	0
34	Chr16	37,876,404-37,900,142	24	Ts3	2	0
35	Chr17	7,964,309-8,673,299	709	Ts2	0	2
36	Chr17	49,238,557-49,586,943	348	Ts3	12	0	Sat I cluster, Ts3/Int, p-q boundary
37	Chr17	72,112,906-72,545,355	432	Ts2	0	4
38	Chr18	469,297-779,009	310	Ts2	0	3
39	Chr18	38,715,436-3,8794,866	79	Ts3	6	0	Sat I cluster, Ts3/Int, p-q boundary
40	Chr20	3,402,235-5,073,477	1671	Ts3	25	0	MHC locus
41	ChrX	122,828,630-122,984,059	155	Ts3	9	0
