## Supplementary material for "Topoisomerase IIβ targets DNA crossovers formed between distant homologous sites to modulate chromatin structure and gene expression": Table S4

### Sheet: Hotspot definition
Ts2-hotspot:
	1) 100 kb-3 Mb region conatining more than two Ts2 toposite clusters
	2) 100 kb-3 Mb region conatining one Ts2 toposite cluster, plus either one of the following criteria
		1. the cluster harbors more than 20 Ts2 toposites/100 kb
		2. Ts2/DSP is present in the cluster
Ts3-hotspot:
	1) 15 kb-2 Mb region conatining more than two Ts3 toposite clusters
	2) 15 kb-2 Mb region conatining one Ts3 toposite cluster, plus either one of the following criteria
		1. the cluster harbors more than 15 Ts3 toposites/100 kb
		2. Ts3/DSP is present in the cluster

### Sheet: Hotspots ID_080718
Hotspot ID	Chromosome position	Length (kb)	Toposite type	Ts3		Ts2		Remarks
				Toposite cluster ID	DSP cluster ID	Toposite cluster ID	DSP cluster ID
Chr 1-1	10,137-1,543,911	1534	Ts2	-	-	1-4	-
Chr 1-2	30,980,651-33,824,122	2843	Ts2	-	-	5-10	1	Satellite II
Chr 1-3	41,937,767-42,083,619	146	Ts3	1	2	-	-	Smok
Chr 1-4	47,728,297-48,248,765	520	Ts3	2-3	3	-	-	Smok
Chr 1-5	49,947,023-52,965,678	3019	Ts2	-	-	11-16	4
Chr 1-6	63,000,202-63,209,405	209	Ts2	-	-	20	-
Chr 1-7	70,644,714-70,857,830	213	Ts2	-	-	21	5	Vomr (Vomeronasal receptor)
Chr 1-8	74,652,925-75,814,086	1161	Ts2	-	-	23-25	-
Chr 1-9	111,287,204-111,398,521	111	Ts3	4	6	-	-	Snord
Chr 1-10	111,669,661-111,884,931	215	Ts2	-	-	26	-
Chr 1-11	112,047,503-112,756,168	709	Ts2	-	-	27	7
Chr 1-12	113,410,841-113,901,300	490	Ts2	-	-	28	8
Chr 1-13	141,140,924-141,962,371	821	Ts2	-	-	29-30	9	Vomr
Chr 1-14	163,564,542-163,714,175	150	Ts2	-	-	31	-
Chr 1-15	243,543,249-244,705,141	1162	Ts2	-	-	34-37	10	Cyp
Chr 2-1	1,014-818,526	818	Ts2	-	-	38-39	11
Chr 2-2	1,172,530-1,427,201	255	Ts2	-	-	40	-
Chr 2-3	52,266,437-52,298,277	32	Ts3	6	12	-	-
Chr 2-4	135,453,397-135,691,816	238	Ts2	-	-	42	-
Chr 2-5	154,290,390-154,461,183	171	Ts2	-	-	44	-
Chr 2-6	187,149,916-189,186,393	2036	Ts2	-	-	46-47	13
Chr 2-7	22,142,9827-221,545,803	116	Ts2	-	-	49	-
Chr 3-1	499,478-1,026,873	527	Ts2	-	-	50-51	-
Chr 3-2	16,969,668-16,986,519	17	Ts3	8	14	-	-	BC1 RNA
Chr 3-3	109,181,366-109,411,742	230	Ts2	-	-	52	-
Chr 3-4	137,979,568-138,353,421	374	Ts2	-	-	53	-
Chr 3-5	166,688,199-167,197,451	509	Ts2	-	-	56	15
Chr 4-1	57,720,873-57,811,988	91	Ts3	9	-	-	-
Chr 4-2	75,828,585-75,909,355	81	Ts3	10	16	-	-	4.5SH RNA
Chr 4-3	99,825,831-100,076,139	250	Ts2	-	-	57	17
Chr 5-1	78,282,053-79,027,373	745	Ts2	-	-	59-60	-
Chr 5-2	135,601,630-135,718,797	117	Ts2	-	-	62	-	LINE
Chr 6-1	138,610,549-140,060,567	1450	Ts2	-	-	64-66	18
Chr 7-1	11,759,981-11,868,703	109	Ts2	-	-	72	-	LINE
Chr 7-2	15,345,365-15,446,365	101	Ts2	-	-	73	19	LINE
Chr 7-3	16,653,335-19,512,766	2859	Ts2	-	-	74-75	20
Chr 8-1	36,596,257-37,791,309	1195	Ts2	-	-	76-77	21
Chr 8-2	39,883,403-42,308,619	2425	Ts2	-	-	78-80	22	Olr (Olfactory receptor)
Chr 9-1	1,034,759-1,300,161	265	Ts2	-	-	81	23	LINE
Chr 9-2	5,489,995-5,618,027	128	Ts2	-	-	82	-	LINE
Chr 9-3	112,671,061-113,234,558	563	Ts3	11	24	-	-
Chr 10-1	306,323-432,760	126	Ts2	-	-	83	-
Chr 10-2	12,674,810-12,784,087	109	Ts2	-	-	84	-	LINE
Chr 10-3	61,440,693-61,613,443	173	Ts2	-	-	86	-
Chr 10-4	83,446,100-83,515,150	69	Ts3	12	25	-	-	Regularly placed LTR and simple repeat
Chr 10-5	88,635,131-88,685,815	51	Ts3	13	-	-	-	Regularly placed LTR and simple repeat
Chr 11-1	56,777,636-56,936,720	159	Ts2	-	-	87	-	LINE
Chr 12-1	4,360,670-4,416,349	56	Ts3	14	26	-	-	Satellite (91ES8_RN)
Chr 12-2	18,695,495-19,240,339	545	Ts2	-	-	88-89	-
Chr 13-1	19,119,550-19,232,264	113	Ts3	15	27	-	-	Sat I cluster, Ts3/Int
Chr 13-2	30,424,341-30,493,877	70	Ts3	16	28	-	-	Sat I cluster, Ts3/Int, p-q boundary
Chr 14-1	18,907-118,205	99	Ts2	-	-	90	-	LINE
Chr 14-2	15,242,253-16,257,751	1015	Ts2	-	-	91-93	-	LINE
Chr 14-3	21,884,881-22,308,291	423	Ts2	-	-	94-95	-
Chr 14-4	49,051,000-49,819,978	769	Ts3	17-19	29-30	-	-	Satellite (RatSatRep1)
Chr 14-5	93,476,991-93,612,701	136	Ts2	-	-	96	-	LINE
Chr15-1	4,981,326-6,274,633	1293	Ts2	-	-	97	31	Spetex
Chr15-2	29,130,555-30,885,682	1755	Ts2	-	-	98-100	32
Chr16-1	20,455,805-22,117,524	1662	Ts3	20-22	33	-	-
Chr16-2	27,193,238-27,925,615	732	Ts2	-	-	101-102	-	Simple repeat
Chr16-3	30,796,631-30,944,923	148	Ts2	-	-	103	-
Chr16-4	37,866,855-37,901,186	34	Ts3	23	34	-	-	SINE + Simple repeat
Chr17-1	7,964,309-8,693,865	730	Ts2	-	-	104-105	35
Chr17-2	20,461,353-20,592,325	131	Ts2	-	-	106	-
Chr17-3	49,238,557-49,681,511	443	Ts3	24	36	-	-	Sat I cluster, Ts3/Int, p-q boundary
Chr17-4	53,433,785-53,754,801	321	Ts2	-	-	107	-	LINE within AMPH I gene
Chr17-5	63,273,459-63,447,372	174	Ts2	-	-	108	-	LINE
Chr17-6	72,112,906-72,545,355	432	Ts2	-	-	110-111	37
Chr18-1	402,935-790,561	388	Ts2	-	-	112	38	LINE
Chr18-2	38,705,937-38,808,172	102	Ts3	25	39	-	-	Sat I cluster, Ts3/Int, p-q boundary
Chr20-1	652,861-875,700	223	Ts2	-	-	113	-
Chr20-2	3,402,235-5,074,628	1672	Ts3	26-27	40	-	-	MHC locus
ChrX-1	122,827,925-122,984,059	156	Ts3	28	41	-	-	Simple & Low complexity
ChrX-2	128,856,189-130,340,663	1484	TS3	29-32	-	-	-
ChrX-3	160,451,500-160,584,608	133	Ts2	-	-	115	-
