## Supplementary material for "Topoisomerase IIβ targets DNA crossovers formed between distant homologous sites to modulate chromatin structure and gene expression": Table S5

### Sheet: Legend
Column number	Description
1	ID of chimera ordered by genomic positions
2	Chimera-mapped chromosome
3	Genomic position of upstream read (3'-end of read sequence)
4	Mapped direction of upstream read
5	Genomic position of downstream read (3'-end of read sequence)
6	Mapped direction of downstream read
7	Distance between upstream and downstream reads in base pairs
8	Directional combination of reads F: forward, R: reverse
9	SW score for upstream (U+) vs downstream (D+) alignment (2-kb domains flanking the reads)
10	SW score for upstream (U+) vs inverted downstream (D-) alignment (2-kb domains flanking the reads)
11	ID of DSP cluster on which the chimera resides

### Sheet: Ts3 DSP
Ts3/DSP ID	Chromosome	Upstream (U) read		Downstream (D) read		Distance between reads (bp)	Directional combination	SW score		DSP cluster ID
		Chromosome position	Orientation	Chromosome position	Orientation			U+ vs D+	U+ vs D-
1	Chr1	1462499	F	1993554	R	531056	FR	8914.5	1564.5	-
2	Chr1	41937767	F	42002054	R	64288	FR	5550	1216.5	2
3	Chr1	42002578	F	42083619	R	81042	FR	3649.5	1071	2
4	Chr1	42014262	F	42027848	R	13587	FR	8261.5	1670	2
5	Chr1	42029825	F	42043484	R	13660	FR	7193	1215.5	2
6	Chr1	47767371	R	47890155	F	122785	RF	5010.5	1578	3
7	Chr1	47774389	F	48114940	F	340552	FF	1007.5	5664	3
8	Chr1	47787358	F	48247318	F	459961	FF	1755.5	6963	3
9	Chr1	47795665	R	47925143	F	129479	RF	8651.5	1487.5	3
10	Chr1	47839592	R	47969571	F	129980	RF	6560	1218	3
11	Chr1	47888396	R	48024982	F	136587	RF	9500	1805	3
12	Chr1	110884705	R	111134978	F	250274	RF	6808	1601	-
13	Chr1	111287643	R	111391045	F	103403	RF	4919.5	1593	6
14	Chr1	111288343	F	111396975	R	108633	FR	7924.5	1591	6
15	Chr1	111288495	F	111397172	R	108678	FR	8409	1504.5	6
16	Chr1	111288411	R	111396926	F	108516	RF	7869.5	1667.5	6
17	Chr1	111289155	F	111361916	R	72762	FR	7229	1653.5	6
18	Chr1	111338060	R	111353111	F	15052	RF	6494.5	1567	6
19	Chr1	111352934	R	111391042	F	38109	RF	6942.5	1619.5	6
20	Chr1	111353104	F	111388610	R	35507	FR	6714.5	1596	6
21	Chr1	111359066	R	111397461	F	38396	RF	7807.5	1539	6
22	Chr1	111361865	R	111397621	F	35757	RF	6811.5	1560.5	6
23	Chr1	111361880	R	111372995	F	11116	RF	8334	1712	6
24	Chr1	111361887	R	111392548	F	30662	RF	8505.5	1638.5	6
25	Chr1	111361929	R	111392573	F	30645	RF	8388.5	1629	6
26	Chr1	111376423	F	111390741	R	14319	FR	8211.5	1525.5	6
27	Chr1	111376448	R	111388077	F	11630	RF	7774	1511	6
28	Chr1	111376652	F	111396062	R	19411	FR	8445	1518	6
29	Chr1	111376579	R	111390838	F	14260	RF	8230	1574	6
30	Chr1	111376615	R	111390839	F	14225	RF	8235	1581	6
31	Chr1	111376848	R	111391044	F	14197	RF	8680.5	1598	6
32	Chr1	111378742	R	111390373	F	11632	RF	8559	1702	6
33	Chr1	111387715	F	111392854	R	5140	FR	8724.5	1644	6
34	Chr2	52270273	R	52294767	F	24495	RF	5437	1262.5	12
35	Chr2	52270279	R	52294794	F	24516	RF	5529	1254.5	12
36	Chr2	52270411	F	52277092	R	6682	FR	8137	1366.5	12
37	Chr2	52270317	R	52294814	F	24498	RF	5407.5	1211.5	12
38	Chr2	52270318	R	52294824	F	24507	RF	5439	1211.5	12
39	Chr2	52270322	R	52294922	F	24601	RF	5855	1139	12
40	Chr2	52270326	R	52294944	F	24619	RF	5904	1132	12
41	Chr2	52270341	R	52294956	F	24616	RF	5858.5	1125	12
42	Chr2	52277028	R	52294835	F	17808	RF	5876.5	1191	12
43	Chr2	52277056	R	52294943	F	17888	RF	6308.5	1141	12
44	Chr2	52289984	R	52294535	F	4552	RF	6101.5	1281.5	12
45	Chr2	52290083	F	52294697	R	4615	FR	5458	1124	12
46	Chr2	52289985	R	52294536	F	4552	RF	6096.5	1281.5	12
47	Chr2	90611208	R	90622338	F	11131	RF	8896	1676	-
48	Chr3	16970851	R	16977952	F	7102	RF	5179	1541.5	14
49	Chr3	16970891	R	16978093	F	7203	RF	5815	1485.5	14
50	Chr3	16971004	F	16978266	R	7263	FR	6409	1479	14
51	Chr3	16971016	F	16978276	R	7261	FR	6453	1475.5	14
52	Chr3	16971032	F	16985783	R	14752	FR	6767.5	1427	14
53	Chr3	16970950	R	16978088	F	7139	RF	5761.5	1444	14
54	Chr3	16970951	R	16978089	F	7139	RF	5759	1444	14
55	Chr3	16971034	R	16985861	F	14828	RF	6987	1440.5	14
56	Chr3	16971407	F	16974665	R	3259	FR	8214	1394	14
57	Chr3	16972215	R	16975410	F	3196	RF	8491.5	1632	14
58	Chr3	16972661	F	16983408	R	10748	FR	9360.5	1588.5	14
59	Chr3	16972661	F	16983412	R	10752	FR	9340.5	1591.5	14
60	Chr3	16974775	F	16978744	R	3970	FR	8768.5	1433	14
61	Chr3	16974684	R	16978592	F	3909	RF	8548.5	1381.5	14
62	Chr3	16975368	F	16982935	R	7568	FR	7551	1498	14
63	Chr3	16975293	R	16982763	F	7471	RF	6994.5	1350.5	14
64	Chr3	16975297	R	16982737	F	7441	RF	6871	1367	14
65	Chr3	16977848	R	16985303	F	7456	RF	8425	1610.5	14
66	Chr3	16980107	R	16983603	F	3497	RF	8619.5	1612.5	14
67	Chr3	16980108	R	16983604	F	3497	RF	8614.5	1612.5	14
68	Chr4	5745101	R	5749338	F	4238	RF	6181	1359.5	-
69	Chr4	5745102	R	5749339	F	4238	RF	6181	1359.5	-
70	Chr4	5745209	F	5748860	R	3652	FR	6084.5	1279	-
71	Chr4	5745770	F	5748922	R	3153	FR	6186	1300.5	-
72	Chr4	75829208	F	75838716	R	9509	FR	7786	1515	16
73	Chr4	75829123	R	75834874	F	5752	RF	4779	1384	16
74	Chr4	75829246	F	75838728	R	9483	FR	7966	1553	16
75	Chr4	75829251	F	75838692	R	9442	FR	8000.5	1545.5	16
76	Chr4	75829264	F	75838726	R	9463	FR	8046.5	1553	16
77	Chr4	75829265	F	75838727	R	9463	FR	8046.5	1553	16
78	Chr4	75829546	R	75839078	F	9533	RF	9156	1283	16
79	Chr4	75829676	F	75839172	R	9497	FR	8844	1271	16
80	Chr4	75829679	F	75839161	R	9483	FR	8919	1271.5	16
81	Chr4	75829700	F	75839198	R	9499	FR	8843	1247	16
82	Chr4	75829716	F	75839142	R	9427	FR	9185	1268.5	16
83	Chr4	75829717	F	75839192	R	9476	FR	8963	1237	16
84	Chr4	75829723	F	75839161	R	9439	FR	9139	1259.5	16
85	Chr4	75829727	F	75839171	R	9445	FR	9109	1256	16
86	Chr4	75829729	R	75839207	F	9479	RF	8933	1221.5	16
87	Chr4	75829831	F	75839423	R	9593	FR	8453.5	1187.5	16
88	Chr4	75829844	F	75839415	R	9572	FR	8563.5	1192	16
89	Chr4	75829853	F	75839377	R	9525	FR	8775.5	1178	16
90	Chr4	75829853	F	75839403	R	9551	FR	8668.5	1189	16
91	Chr4	75829755	R	75839240	F	9486	RF	8977	1186	16
92	Chr4	75829856	F	75839355	R	9500	FR	8874	1158	16
93	Chr4	75829761	R	75839151	F	9391	RF	8507	1220.5	16
94	Chr4	75829761	R	75839153	F	9393	RF	8517	1220.5	16
95	Chr4	75829767	R	75839250	F	9484	RF	8976	1145	16
96	Chr4	75829768	R	75839216	F	9449	RF	8801	1191.5	16
97	Chr4	75829870	F	75839354	R	9485	FR	8954	1173.5	16
98	Chr4	75829870	F	75839408	R	9539	FR	8728.5	1201	16
99	Chr4	75829772	R	75839274	F	9503	RF	9071	1126	16
100	Chr4	75829873	F	75839364	R	9492	FR	8926	1180.5	16
101	Chr4	75829777	R	75839286	F	9510	RF	9111	1100	16
102	Chr4	75829883	F	75839377	R	9495	FR	8925.5	1193.5	16
103	Chr4	75829884	F	75839505	R	9622	FR	8380.5	1203	16
104	Chr4	75829787	R	75839218	F	9432	RF	8721	1163.5	16
105	Chr4	75829886	F	75839375	R	9490	FR	8955.5	1193.5	16
106	Chr4	75829788	R	75839250	F	9463	RF	8871	1117.5	16
107	Chr4	75829791	R	75839210	F	9420	RF	8656	1159.5	16
108	Chr4	75829793	R	75839254	F	9462	RF	8871	1107.5	16
109	Chr4	75829892	F	75839407	R	9516	FR	8843.5	1201	16
110	Chr4	75829795	R	75839271	F	9477	RF	8946	1100.5	16
111	Chr4	75829894	F	75839380	R	9487	FR	8970.5	1187	16
112	Chr4	75829796	R	75839267	F	9472	RF	8921	1100.5	16
113	Chr4	75829899	F	75839527	R	9629	FR	8350.5	1241	16
114	Chr4	75829886	R	75839285	F	9400	RF	8653.5	1161	16
115	Chr4	75829998	F	75839480	R	9483	FR	9066.5	1243.5	16
116	Chr4	75831825	F	75836015	R	4191	FR	5568	1120	16
117	Chr4	75831975	F	75836073	R	4099	FR	5502.5	1096	16
118	Chr4	75834625	F	75838379	R	3755	FR	7614.5	1119.5	16
119	Chr4	75834633	F	75838380	R	3748	FR	7609.5	1119.5	16
120	Chr4	75834637	F	75908139	R	73503	FR	1785.5	1328.5	16
121	Chr4	75834685	F	75838400	R	3716	FR	7509.5	1161.5	16
122	Chr4	75834850	F	75838666	R	3817	FR	6282	1394	16
123	Chr4	75834854	F	75838682	R	3829	FR	6202	1394.5	16
124	Chr4	75834858	F	75838847	R	3990	FR	5429.5	1415.5	16
125	Chr4	75834769	R	75838501	F	3733	RF	6929	1311	16
126	Chr4	75834869	F	75838652	R	3784	FR	6360	1382	16
127	Chr4	75834868	F	75838651	R	3784	FR	6365	1384.5	16
128	Chr4	75834870	F	75838676	R	3807	FR	6240	1389	16
129	Chr4	75834886	F	75838709	R	3824	FR	6089.5	1403	16
130	Chr4	75838748	F	75900964	R	62217	FR	2432.5	1668	16
131	Chr4	75893922	F	75907056	R	13135	FR	4050	1217	16
132	Chr4	75894650	F	75907207	R	12558	FR	6319.5	1469.5	16
133	Chr4	75894655	F	75907211	R	12557	FR	6334.5	1470	16
134	Chr4	75894659	F	75907166	R	12508	FR	6348.5	1440	16
135	Chr4	75894671	F	75907143	R	12473	FR	6407.5	1429	16
136	Chr4	75894670	F	75907142	R	12473	FR	6407.5	1429	16
137	Chr4	75894719	R	75907176	F	12458	RF	6402.5	1485	16
138	Chr4	75895047	R	75907435	F	12389	RF	7643.5	1504	16
139	Chr4	75895048	R	75907307	F	12260	RF	7062.5	1503.5	16
140	Chr4	75895053	R	75907514	F	12462	RF	7965.5	1490	16
141	Chr4	75895103	R	75907512	F	12410	RF	7955.5	1490	16
142	Chr4	75895167	R	75907502	F	12336	RF	7910.5	1504	16
143	Chr4	75900939	R	75908244	F	7306	RF	6535	1809	16
144	Chr4	75900949	R	75908271	F	7323	RF	6488.5	1831.5	16
145	Chr4	75900952	R	75908234	F	7283	RF	6475	1814.5	16
146	Chr4	75900953	R	75908235	F	7283	RF	6470	1816.5	16
147	Chr4	75900964	R	75908252	F	7289	RF	6425.5	1838.5	16
148	Chr4	75900969	R	75908234	F	7266	RF	6411.5	1827.5	16
149	Chr4	75900969	R	75908237	F	7269	RF	6411.5	1827.5	16
150	Chr4	75900971	R	75908234	F	7264	RF	6407.5	1827.5	16
151	Chr4	75901095	R	75908269	F	7175	RF	5853	1840.5	16
152	Chr4	75901114	R	75908238	F	7125	RF	5762	1825	16
153	Chr4	75901146	R	75908237	F	7092	RF	5605.5	1822.5	16
154	Chr4	75901154	R	75908259	F	7106	RF	5581.5	1827.5	16
155	Chr4	75901301	R	75908267	F	6967	RF	4887.5	1695	16
156	Chr4	89068199	R	89202520	R	134322	RR	1186.5	5462	-
157	Chr4	89068232	R	89202450	R	134219	RR	1133.5	5306	-
158	Chr4	89068233	R	89202449	R	134217	RR	1130.5	5301	-
159	Chr5	25324269	R	25330694	F	6426	RF	6664.5	1164	-
160	Chr9	112772283	R	112948270	F	175988	RF	2835	1191.5	24
161	Chr9	112824929	R	112900837	F	75909	RF	8676	1626	24
162	Chr9	112825480	F	112901551	R	76072	FR	8580	1621	24
163	Chr9	112900920	F	113144387	R	243468	FR	8788.5	1567	24
164	Chr10	83450798	R	83470250	F	19453	RF	7039	1767.5	25
165	Chr10	83453002	R	83509776	F	56775	RF	9390	1622.5	25
166	Chr10	83453412	F	83510142	R	56731	FR	9000	1754	25
167	Chr10	83453413	F	83510143	R	56731	FR	8995	1754	25
168	Chr10	83453443	F	83510196	R	56754	FR	8903	1681	25
169	Chr10	83453458	F	83463443	R	9986	FR	8646	1666	25
170	Chr10	83453561	F	83510294	R	56734	FR	9026	1740.5	25
171	Chr10	83453589	R	83510170	F	56582	RF	8539	1729.5	25
172	Chr10	83453795	R	83510351	F	56557	RF	8382	1789	25
173	Chr10	83454497	R	83511201	F	56705	RF	8979	1612	25
174	Chr10	83455361	R	83511961	F	56601	RF	8375	1614.5	25
175	Chr10	83456868	F	83467284	R	10417	FR	8649	1627.5	25
176	Chr10	83456869	F	83467285	R	10417	FR	8644	1627.5	25
177	Chr10	83457062	R	83513801	F	56740	RF	7064.5	1512.5	25
178	Chr10	83457188	F	83467741	R	10554	FR	7459.5	1605.5	25
179	Chr10	83457540	R	83467915	F	10376	RF	6976.5	1689.5	25
180	Chr10	83461286	R	83498579	F	37294	RF	6676	1744.5	25
181	Chr10	83471040	R	83508310	F	37271	RF	8017	1683.5	25
182	Chr10	83474452	F	83481511	R	7060	FR	1690	1744	25
183	Chr10	83487903	F	83506882	R	18980	FR	8411	1637.5	25
184	Chr12	4361944	F	4390006	R	28063	FR	6447.5	1753	26
185	Chr12	4362207	R	4369748	F	7542	RF	7287	1834	26
186	Chr12	4390017	R	4414838	F	24822	RF	6972	1759.5	26
187	Chr12	4390261	R	4414565	F	24305	RF	6860	1827	26
188	Chr13	19142468	F	19151677	R	9210	FR	5621	1659	27
189	Chr13	19142696	R	19224023	F	81328	RF	5233	1385.5	27
190	Chr13	19149504	R	19223801	F	74298	RF	5824.5	1522.5	27
191	Chr13	19166148	F	19217363	R	51216	FR	6868	1991	27
192	Chr13	19166065	R	19211722	F	45658	RF	6969.5	1827.5	27
193	Chr13	19172997	R	19194435	F	21439	RF	7428	1921.5	27
194	Chr13	19175445	F	19190640	R	15196	FR	5222.5	1377	27
195	Chr13	19188544	R	19224015	F	35472	RF	5145	1266	27
196	Chr13	19203566	R	19211661	F	8096	RF	9114.5	1858.5	27
197	Chr13	19211611	R	19224242	F	12632	RF	4290.5	1173.5	27
198	Chr13	19223930	R	19229807	F	5878	RF	5236.5	1326	27
199	Chr13	30428288	R	30625117	F	196830	RF	4363.5	1728.5	-
200	Chr13	30429727	R	30486366	F	56640	RF	7773.5	1809	28
201	Chr13	30430756	R	30484567	F	53812	RF	7431.5	1757	28
202	Chr13	30442756	F	30484466	R	41711	FR	7359	1783.5	28
203	Chr13	30444177	F	30491150	F	46974	FF	7010	1773	28
204	Chr13	30457329	F	30744189	R	286861	FR	3866	1702	-
205	Chr13	30470480	F	30482170	R	11691	FR	7619	1984	28
206	Chr13	86914139	R	86956121	F	41983	RF	8563	1818.5	-
207	Chr13	86914436	F	86956686	R	42251	FR	7840	1760.5	-
208	Chr14	48739573	R	48781404	F	41832	RF	5457	3137	-
209	Chr14	49090099	F	49178223	R	88125	FR	8334.5	1704	29
210	Chr14	49092543	F	49284597	R	192055	FR	6181	1620	29
211	Chr14	49094043	R	49286002	F	191960	RF	8720	1718	29
212	Chr14	49524342	F	49681010	R	156669	FR	7308.5	818	30
213	Chr14	49559062	R	49710823	F	151762	RF	8935.5	1695	30
214	Chr16	20455805	F	21488159	F	1032355	FF	1230	4400	33
215	Chr16	20540051	F	21373779	R	833729	FR	8834.5	1742	33
216	Chr16	20543550	R	20655659	R	112110	RR	1577.5	7806	33
217	Chr16	20543691	R	20655434	R	111744	RR	1673.5	8904	33
218	Chr16	20548164	F	21387969	R	839806	FR	7486.5	1450.5	33
219	Chr16	20548350	R	21388112	F	839763	RF	8203.5	1383.5	33
220	Chr16	20582436	F	21152417	F	569982	FF	1780	7924	33
221	Chr16	20615905	F	20830429	R	214525	FR	9289	1632	33
222	Chr16	20615946	F	20830568	R	214623	FR	8963.5	1693	33
223	Chr16	20616414	F	20831018	R	214605	FR	8900.5	1544	33
224	Chr16	20616573	R	20831077	F	214505	RF	9010.5	1482	33
225	Chr16	20616608	R	20831130	F	214523	RF	9105.5	1525	33
226	Chr16	20616711	F	20831368	R	214658	FR	8673	1607.5	33
227	Chr16	20616853	R	20831453	F	214601	RF	9508	1567.5	33
228	Chr16	20617115	F	20831635	R	214521	FR	8438	1520.5	33
229	Chr16	20654322	F	21658851	R	1004530	FR	6749.5	1701	33
230	Chr16	20709579	R	21331438	F	621860	RF	9110	1990	33
231	Chr16	20709580	R	21331439	F	621860	RF	9105	1990	33
232	Chr16	20709686	F	21331614	R	621929	FR	9177	1757.5	33
233	Chr16	20709711	F	21331645	R	621935	FR	9147	1708	33
234	Chr16	20709731	F	21331946	R	622216	FR	7760	1652.5	33
235	Chr16	20709679	F	21475368	R	765690	FR	4930	1722	33
236	Chr16	20721100	R	21135864	F	414765	RF	6630	1402	33
237	Chr16	20721412	F	21136174	R	414763	FR	8008.5	1263	33
238	Chr16	20725640	F	21139203	R	413564	FR	7288.5	1405.5	33
239	Chr16	20760672	R	21187443	F	426772	RF	9196	1701.5	33
240	Chr16	20762817	R	21514442	F	751626	RF	5534.5	1191	33
241	Chr16	20762818	R	21514443	F	751626	RF	5534.5	1191	33
242	Chr16	20762948	R	21513838	F	750891	RF	7424.5	1613.5	33
243	Chr16	20763059	F	21514121	R	751063	FR	6599.5	1329.5	33
244	Chr16	20762962	R	21514452	F	751491	RF	5484.5	1204	33
245	Chr16	20763085	F	21514110	R	751026	FR	6654.5	1351	33
246	Chr16	20763095	F	21514108	R	751014	FR	6664.5	1352.5	33
247	Chr16	20762998	R	21514419	F	751422	RF	5654.5	1218	33
248	Chr16	20763101	F	21513725	R	750625	FR	7159.5	1603	33
249	Chr16	20763349	F	21514311	R	750963	FR	5694.5	1215.5	33
250	Chr16	20764033	F	21514138	R	750106	FR	3910	1287	33
251	Chr16	20763940	R	21514209	F	750270	RF	3893	1316.5	33
252	Chr16	20763941	R	21514210	F	750270	RF	3888	1316.5	33
253	Chr16	20772067	F	21198701	R	426635	FR	8252	1624.5	33
254	Chr16	20789178	R	22018291	R	1229114	RR	1540.5	6702.5	33
255	Chr16	20791075	R	21377137	F	586063	RF	8969.5	1740.5	33
256	Chr16	20791483	R	21377508	F	586026	RF	8853.5	1593	33
257	Chr16	20798465	F	21538908	F	740444	FF	1220.5	8538.5	33
258	Chr16	20799147	R	21538220	R	739074	RR	1435.5	9635.5	33
259	Chr16	20799148	R	21538219	R	739072	RR	1439.5	9635.5	33
260	Chr16	20799546	F	21537852	F	738307	FF	1405.5	8867.5	33
261	Chr16	20886215	F	21438660	F	552446	FF	1033.5	4862	33
262	Chr16	21133527	R	22085377	F	951851	RF	6953.5	1386.5	33
263	Chr16	21135528	R	22087422	F	951895	RF	8830.5	1676	33
264	Chr16	21225431	F	21358249	F	132819	FF	1514	8613	33
265	Chr16	21282912	R	22050558	F	767647	RF	9164.5	3393.5	33
266	Chr16	21384028	R	21398782	R	14755	RR	1453	6713.5	33
267	Chr16	21384029	R	21398781	R	14753	RR	1454.5	6713.5	33
268	Chr16	21472811	F	22082813	R	610003	FR	7606	469	33
269	Chr16	21509279	F	21513496	R	4218	FR	6444.5	1793	33
270	Chr16	21568576	R	21985515	F	416940	RF	8990.5	1381	33
271	Chr16	21574698	F	21629138	R	54441	FR	8524	1367.5	33
272	Chr16	37876404	R	37886728	F	10325	RF	6829.5	1375.5	34
273	Chr16	37886905	R	37900142	F	13238	RF	6960.5	1308.5	34
274	Chr17	49238557	F	49534258	R	295702	FR	6370.5	1675.5	36
275	Chr17	49239128	F	49274036	R	34909	FR	8071	1814	36
276	Chr17	49283273	R	49539976	F	256704	RF	8054.5	1922.5	36
277	Chr17	49283398	F	49540223	R	256826	FR	8025.5	1970	36
278	Chr17	49288732	F	49544375	R	255644	FR	6647	1926.5	36
279	Chr17	49291618	R	49546680	F	255063	RF	7309.5	1961.5	36
280	Chr17	49330046	R	49335605	F	5560	RF	7399	1801	36
281	Chr17	49332620	R	49336110	F	3491	RF	6904	1786.5	36
282	Chr17	49334869	R	49586943	F	252075	RF	7019.5	1953	36
283	Chr17	49397818	R	49485670	F	87853	RF	6243	1831.5	36
284	Chr17	49473349	R	49576516	F	103168	RF	7361	2046.5	36
285	Chr17	49475150	F	49562065	F	86916	FF	7178.5	2084.5	36
286	Chr17	49734736	F	49748477	R	13742	FR	6140	1800.5	-
287	Chr18	38715436	R	38793326	F	77891	RF	8321.5	1945	39
288	Chr18	38717260	F	38787492	R	70233	FR	8082	1839	39
289	Chr18	38730469	F	38735282	R	4814	FR	8428	1940	39
290	Chr18	38735313	R	38791142	F	55830	RF	8454	1991	39
291	Chr18	38739004	F	38766720	R	27717	FR	7723.5	1894	39
292	Chr18	38745430	F	38794866	R	49437	FR	8210	1953.5	39
293	Chr20	2701261	R	2730888	F	29628	RF	5722.5	1397.5	-
294	Chr20	2707370	R	2728819	F	21450	RF	3831.5	1247.5	-
295	Chr20	2836491	F	3412415	R	575925	FR	5183.5	1811.5	-
296	Chr20	3402235	R	3522197	R	119963	RR	1540.5	7721	40
297	Chr20	3408482	F	5055767	R	1647286	FR	4381	1735	40
298	Chr20	3411807	R	3443829	F	32023	RF	7828.5	1727	40
299	Chr20	3421592	F	3519466	F	97875	FF	1642	7117.5	40
300	Chr20	3421611	F	3519499	F	97889	FF	1685	7143	40
301	Chr20	3437633	R	3602446	R	164814	RR	1669.5	8127.5	40
302	Chr20	3437755	R	3602472	R	164718	RR	1716.5	7592	40
303	Chr20	3439249	R	3600786	R	161538	RR	1901.5	8573.5	40
304	Chr20	3439898	R	3600158	R	160261	RR	1734.5	8383	40
305	Chr20	3441089	F	3598102	F	157014	FF	1239	2794	40
306	Chr20	3454873	F	3526479	F	71607	FF	1556	3391.5	40
307	Chr20	3456818	F	3523649	F	66832	FF	1713	3963	40
308	Chr20	3507501	F	3592337	R	84837	FR	8816.5	1586	40
309	Chr20	3515041	F	5056068	F	1541028	FF	1646	5518	40
310	Chr20	3518718	F	5016522	F	1497805	FF	1681	6331.5	40
311	Chr20	3518738	R	5016576	R	1497839	RR	1621.5	7070.5	40
312	Chr20	3518739	R	5016575	R	1497837	RR	1627	7065.5	40
313	Chr20	3581111	F	3598667	R	17557	FR	6110	1498	40
314	Chr20	3581151	F	3598627	R	17477	FR	6330	1499.5	40
315	Chr20	3581171	F	3598635	R	17465	FR	6393.5	1501	40
316	Chr20	3581201	F	3598672	R	17472	FR	6524	1509.5	40
317	Chr20	3581164	R	3598544	F	17381	RF	5693	1483.5	40
318	Chr20	3596095	R	5000518	R	1404424	RR	1559	6705	40
319	Chr20	5011408	R	5073477	F	62070	RF	5582.5	1728.5	40
320	Chr20	5013371	F	5027564	R	14194	FR	5925.5	1613.5	40
321	Chr20	36890690	F	36922246	R	31557	FR	8532	1706	-
322	Chr20	36892334	F	36896881	R	4548	FR	7484.5	1245	-
323	Chr20	36927290	F	36945064	R	17775	FR	7039	1145	-
324	Chr20	37987341	R	38384162	F	396822	RF	6859	1518.5	-
325	Chr20	38280303	F	38391511	R	111209	FR	6884	1340.5	-
326	Chr20	38280371	F	38391643	R	111273	FR	7137.5	1335	-
327	Chr20	38280637	F	38391863	R	111227	FR	8062.5	1150	-
328	ChrX	122828630	R	122832083	F	3454	RF	7722.5	73.5	41
329	ChrX	122828789	F	122832096	R	3308	FR	7699	73.5	41
330	ChrX	122828923	R	122832904	F	3982	RF	6496.5	85	41
331	ChrX	122828924	R	122832905	F	3982	RF	6496.5	85	41
332	ChrX	122829232	F	122833134	R	3903	FR	6155.5	85	41
333	ChrX	122829363	R	122832778	F	3416	RF	7646	85	41
334	ChrX	122832886	F	122976995	F	144110	FF	80.5	5467.5	41
335	ChrX	122838589	F	122841526	R	2938	FR	5737	61	41
336	ChrX	122838592	F	122984059	F	145468	FF	83	5267.5	41

### Sheet: Ts2 DSP
Ts2/DSP ID	Chromosome	Upstream (U) read		Downstream (D) read		Distance between reads (bp)	Directional combination	SW score		DSP cluster ID
		Chromosome position	Orientation	Chromosome position	Orientation			U+ vs D+	U+ vs D-
1	Chr1	438148	F	511022	F	72875	FF	1738.5	8548	-
2	Chr1	31196588	R	32263537	F	1066950	RF	8685.5	1355	1
3	Chr1	31935241	F	33800461	R	1865221	FR	6891	1409	1
4	Chr1	31965583	R	33824122	F	1858540	RF	8819	1589.5	1
5	Chr1	49962585	R	50457499	F	494915	RF	7936	1672.5	4
6	Chr1	49975995	R	50816111	F	840117	RF	8300	1757.5	4
7	Chr1	49996979	F	50580226	R	583248	FR	8914.5	1354.5	4
8	Chr1	49997400	R	50580529	F	583130	RF	8461	1921.5	4
9	Chr1	50008930	R	51360662	F	1351733	RF	5935	1411	4
10	Chr1	50612501	R	50881350	F	268850	RF	9384	1513	4
11	Chr1	50612915	R	50881694	F	268780	RF	9034	1694.5	4
12	Chr1	50686954	R	51420370	R	733417	RR	1331	7651.5	4
13	Chr1	50736365	R	52510508	F	1774144	RF	6882	704.5	4
14	Chr1	50860610	R	51360662	F	500053	RF	5984.5	1410.5	4
15	Chr1	51363779	F	51791291	R	427513	FR	4628	900.5	4
16	Chr1	51377488	R	52090363	R	712876	RR	847.5	7596.5	4
17	Chr1	51518910	R	52545640	R	1026731	RR	1653	9472	4
18	Chr1	51571200	R	52686080	F	1114881	RF	9179	1394.5	4
19	Chr1	51572145	R	51860103	F	287959	RF	8995	1140	4
20	Chr1	51588450	F	52442277	F	853828	FF	1807	6376.5	4
21	Chr1	51629534	R	52557872	R	928339	RR	1144	9038	4
22	Chr1	52090385	R	52950845	F	860461	RF	7469.5	919.5	4
23	Chr1	52275581	F	52508194	F	232614	FF	1662.5	5733.5	4
24	Chr1	52558542	R	52776196	R	217655	RR	1161.5	9052.5	4
25	Chr1	63142965	R	63202201	F	59237	RF	7000	1854.5	-
26	Chr1	70679179	F	70805674	R	126496	FR	9301	1811	5
27	Chr1	70680291	R	70806677	F	126387	RF	8494	1675	5
28	Chr1	111112605	R	111116164	F	3560	RF	8755.5	1860.5	-
29	Chr1	111694213	R	111723222	F	29010	RF	9058.5	1677.5	-
30	Chr1	112105243	F	112740470	R	635228	FR	8567	1734	7
31	Chr1	112105302	F	112740498	R	635197	FR	8691	1808	7
32	Chr1	112109351	R	112744438	F	635088	RF	8102	1837	7
33	Chr1	112170666	F	112452747	R	282082	FR	7306	1848	7
34	Chr1	112198895	R	112574251	F	375357	RF	8238.5	1957.5	7
35	Chr1	112427442	R	112750772	F	323331	RF	8718	1900	7
36	Chr1	112448898	R	112617320	F	168423	RF	8947	1843.5	7
37	Chr1	112453058	R	112508617	F	55560	RF	9344	1584.5	7
38	Chr1	113413022	F	113730519	R	317498	FR	7465.5	1678.5	8
39	Chr1	113509120	F	113714090	R	204971	FR	9326	1871.5	8
40	Chr1	113580238	F	113901300	R	321063	FR	8055	1669	8
41	Chr1	113599812	F	113785217	R	185406	FR	7809.5	1757.5	8
42	Chr1	113619874	F	113682222	R	62349	FR	8609	1928	8
43	Chr1	113619932	F	113682272	R	62341	FR	8654	2062.5	8
44	Chr1	141140924	R	141485168	F	344245	RF	8806	1635	9
45	Chr1	141140925	R	141485169	F	344245	RF	8801	1635	9
46	Chr1	141282988	F	141813557	R	530570	FR	9042	1766.5	9
47	Chr1	141660330	F	141873835	R	213506	FR	5130.5	1036.5	9
48	Chr1	141660924	F	141874461	R	213538	FR	7561	1334.5	9
49	Chr1	190515368	F	190528398	R	13031	FR	7625.5	1637	-
50	Chr1	200629241	F	200648290	R	19050	FR	9011.5	1760	-
51	Chr1	200629242	F	200648291	R	19050	FR	9006.5	1760	-
52	Chr1	212163562	F	212298963	R	135402	FR	9017	1623	-
53	Chr1	243698632	R	244625894	R	927263	RR	1880	9437	10
54	Chr1	243699185	F	244031296	F	332112	FF	1255	5426	10
55	Chr1	244174846	F	244423330	F	248485	FF	1467.5	8499	10
56	Chr2	1014	F	818526	R	817513	FR	8705.5	1635.5	11
57	Chr2	445187	R	719304	F	274118	RF	8889.5	1601	11
58	Chr2	52025059	F	52076472	R	51414	FR	6351.5	1680	-
59	Chr2	90572231	R	90598879	F	26649	RF	8007.5	1936.5	-
60	Chr2	138041181	R	138189506	F	148326	RF	3248	1521.5	-
61	Chr2	187217384	F	188410251	R	1192868	FR	9154.5	1602	13
62	Chr2	187217783	F	188410786	R	1193004	FR	8469.5	1614.5	13
63	Chr2	187217816	F	188410741	R	1192926	FR	8814.5	1632	13
64	Chr2	187220188	F	188413144	R	1192957	FR	8490.5	1801.5	13
65	Chr2	187220437	F	188413308	R	1192872	FR	8865.5	1733	13
66	Chr2	187225431	F	188418281	R	1192851	FR	9050	1882	13
67	Chr2	187225430	F	188418280	R	1192851	FR	9055	1882	13
68	Chr2	187304305	R	188468268	F	1163964	RF	8762.5	1578	13
69	Chr2	187304306	R	188468269	F	1163964	RF	8757.5	1578	13
70	Chr2	187309412	R	188473247	F	1163836	RF	6293.5	1168.5	13
71	Chr2	188292996	F	188710389	R	417394	FR	7303	1596	13
72	Chr2	188427374	R	188710485	F	283112	RF	6923	1688	13
73	Chr2	188456885	R	188711575	R	254691	RR	1759.5	7463	13
74	Chr2	188456886	R	188711574	R	254689	RR	1759.5	7461	13
75	Chr2	188596727	F	188874843	R	278117	FR	6746	1260	13
76	Chr2	188671022	F	189115964	R	444943	FR	6425	886	13
77	Chr2	189121093	R	189177750	F	56658	RF	9200	1604	13
78	Chr2	221473115	R	221540867	F	67753	RF	8208.5	1740.5	-
79	Chr3	109217551	R	109361625	F	144075	RF	8623	1677	-
80	Chr3	166831422	R	166850334	F	18913	RF	8198	1587.5	15
81	Chr3	166831423	R	166850335	F	18913	RF	8198	1587.5	15
82	Chr3	166850493	R	167025497	F	175005	RF	8682	1728	15
83	Chr3	166952893	R	167084383	F	131491	RF	8894.5	1520.5	15
84	Chr3	166989281	R	167062844	F	73564	RF	9347.5	1823	15
85	Chr3	167004249	F	167119443	R	115195	FR	8883.5	1560.5	15
86	Chr4	99834990	F	100062513	R	227524	FR	8916.5	1778.5	17
87	Chr4	99918063	F	100062399	F	144337	FF	1718	8192.5	17
88	Chr4	99961062	F	100076139	F	115078	FF	1761.5	7800.5	17
89	Chr4	103005474	F	103040258	R	34785	FR	9319	1756	-
90	Chr5	70065083	F	70189000	R	123918	FR	6002.5	1643	-
91	Chr5	78340732	R	78889548	F	548817	RF	5021	1031	-
92	Chr5	107993761	F	108098027	R	104267	FR	6787.5	1229	-
93	Chr5	108270399	R	108310943	F	40545	RF	8077	1164	-
94	Chr5	137912893	F	138048873	R	135981	FR	8881	1643.5	-
95	Chr6	38443486	F	38622707	F	179222	FF	1283.5	8071	-
96	Chr6	128447024	R	128465357	F	18334	RF	7532	1520	-
97	Chr6	128447416	R	128465717	F	18302	RF	8817	1665.5	-
98	Chr6	134287640	R	134323413	F	35774	RF	8087	1727	-
99	Chr6	138674242	F	139072529	R	398288	FR	7851	1799.5	18
100	Chr6	138675499	F	139267345	R	591847	FR	3721	1717.5	18
101	Chr6	139002356	F	139300303	R	297948	FR	8716.5	1444	18
102	Chr6	139003199	F	139301084	R	297886	FR	9036	1709.5	18
103	Chr6	139005791	R	139303684	F	297894	RF	8956	1961.5	18
104	Chr6	139020380	R	139244481	F	224102	RF	8105.5	1669	18
105	Chr6	139028424	F	139399541	R	371118	FR	8449.5	1611.5	18
106	Chr6	139028904	F	139400118	R	371215	FR	7983.5	1685.5	18
107	Chr6	139217029	R	139321097	F	104069	RF	8705	1396.5	18
108	Chr6	139218373	R	139495469	F	277097	RF	8258.5	1773	18
109	Chr6	139239226	F	139267250	R	28025	FR	6658	1728.5	18
110	Chr6	139244368	R	139346906	F	102539	RF	6195.5	1650.5	18
111	Chr6	139279162	F	139402705	R	123544	FR	8001	1478.5	18
112	Chr6	139403629	F	139770472	R	366844	FR	7095.5	1424	18
113	Chr6	139498094	R	140036934	F	538841	RF	8428	1639.5	18
114	Chr7	581627	F	887437	F	305811	FF	1702.5	7255.5	-
115	Chr7	6180980	F	6196728	R	15749	FR	3635.5	1078.5	-
116	Chr7	15389914	R	15444432	F	54519	RF	8462.5	1830	-
117	Chr7	15391291	R	15445934	F	54644	RF	7882	1735	-
118	Chr7	16370927	F	16437174	F	66248	FF	1237.5	7465.5	-
119	Chr7	16725184	R	16814994	F	89811	RF	8090	1984	20
120	Chr7	16899570	F	18348574	R	1449005	FR	5896.5	1401.5	20
121	Chr7	18218156	R	18315759	F	97604	RF	8230	1650	20
122	Chr7	18477508	F	19046587	R	569080	FR	9069	1788.5	20
123	Chr7	18491455	R	18960115	F	468661	RF	8909	1613	20
124	Chr7	18497155	R	18976955	F	479801	RF	9172	1683.5	20
125	Chr7	18497227	R	18977050	F	479824	RF	9302	1753.5	20
126	Chr7	18497308	R	18976980	F	479673	RF	8556	1765	20
127	Chr7	18524032	R	19062405	R	538374	RR	1420.5	7032.5	20
128	Chr7	18524639	R	19061827	R	537189	RR	1285.5	8763.5	20
129	Chr7	18583522	R	19134888	F	551367	RF	9236.5	1698	20
130	Chr7	18584016	R	19135379	F	551364	RF	9058	1779	20
131	Chr7	18587338	R	19141677	F	554340	RF	9084	1509.5	20
132	Chr7	18602947	F	19078931	F	475985	FF	1712	6422.5	20
133	Chr7	18823567	R	19408514	R	584948	RR	1659	8729	20
134	Chr7	18967745	F	19075413	R	107669	FR	9066	1551.5	20
135	Chr7	18967746	F	19075414	R	107669	FR	9061	1551.5	20
136	Chr7	130316264	F	130326284	R	10021	FR	7326	1778.5	-
137	Chr8	36756947	F	37580734	F	823788	FF	1669	7726	21
138	Chr8	36757051	R	36851522	F	94472	RF	8586.5	1652	21
139	Chr8	36757840	F	36852338	R	94499	FR	9279.5	1750	21
140	Chr8	36919263	F	37069561	R	150299	FR	8635.5	1744	21
141	Chr8	39885265	F	39917134	R	31870	FR	8384.5	1786.5	22
142	Chr8	39943068	F	40094537	R	151470	FR	7655	1787	22
143	Chr8	39976400	F	40252206	R	275807	FR	8547	1685	22
144	Chr8	40029601	F	40065831	R	36231	FR	8620.5	1700.5	22
145	Chr8	40050831	F	41854518	R	1803688	FR	8592	1656	22
146	Chr8	41855351	R	42146398	F	291048	RF	8597	1605	22
147	Chr9	1034759	F	1212645	R	177887	FR	8803.5	1528.5	23
148	Chr9	1036260	R	1214051	F	177792	RF	9247	1326.5	23
149	Chr9	5535230	F	5584349	R	49120	FR	6751	1425	-
150	Chr9	113230844	F	113259336	R	28493	FR	8206.5	1604	-
151	Chr10	12705653	R	12750698	F	45046	RF	8404.5	1599	-
152	Chr10	34746936	F	34760596	R	13661	FR	3052.5	1408.5	-
153	Chr10	44971709	R	44994639	F	22931	RF	8475	1762	-
154	Chr10	61512736	R	61552524	F	39789	RF	8794.5	1654	-
155	Chr10	79014440	R	79022039	F	7600	RF	5947.5	290	-
156	Chr10	88658726	F	88684759	R	26034	FR	7728.5	1748.5	-
157	Chr11	84056555	R	84102016	F	45462	RF	8587.5	1697.5	-
158	Chr13	86897753	R	86919803	F	22051	RF	8168	1557.5	-
159	Chr13	86897754	R	86919804	F	22051	RF	8163	1557.5	-
160	Chr14	1056359	R	1434568	F	378210	RF	6859	953	-
161	Chr14	21379792	R	21526858	F	147067	RF	7195.5	1882	-
162	Chr14	22143643	F	22284612	R	140970	FR	9054	1647	-
163	Chr14	22143871	F	22284896	R	141026	FR	8833	1529	-
164	Chr14	48587924	F	48962111	F	374188	FF	1914.5	7879	-
165	Chr15	4995537	R	5979966	F	984430	RF	8681	1602	31
166	Chr15	4998584	R	5522214	R	523631	RR	1565	7551.5	31
167	Chr15	5091649	R	5163498	F	71850	RF	8549.5	1374.5	31
168	Chr15	5091817	R	5853100	F	761284	RF	8344.5	1385	31
169	Chr15	5176954	F	5746852	R	569899	FR	8231.5	1606.5	31
170	Chr15	5757669	R	6023662	F	265994	RF	6477	1673	31
171	Chr15	5928337	F	6196728	R	268392	FR	8365	1537.5	31
172	Chr15	6223124	R	6273150	F	50027	RF	8788.5	1710.5	31
173	Chr15	27253222	F	27280657	R	27436	FR	7349	1616.5	-
174	Chr15	27253304	F	27280601	R	27298	FR	7965	1603	-
175	Chr15	29426057	R	30232748	R	806692	RR	1431.5	6728	32
176	Chr15	29445639	F	30885682	F	1440044	FF	1797.5	8091.5	32
177	Chr16	11502426	F	11569123	R	66698	FR	8344.5	1374	-
178	Chr16	31202741	F	31433700	R	230960	FR	9060.5	1632.5	-
179	Chr16	75402446	R	75441414	F	38969	RF	7879	1529	-
180	Chr17	7964309	R	8609641	F	645333	RF	8509.5	1552	35
181	Chr17	8455447	F	8673299	F	217853	FF	1861.5	7454	35
182	Chr17	8935579	R	9438729	R	503151	RR	1527.5	7320.5	-
183	Chr17	67148473	R	67191492	F	43020	RF	8917.5	1620	-
184	Chr17	72112906	F	72207011	R	94106	FR	8576.5	1535	37
185	Chr17	72121281	F	72478090	R	356810	FR	1608.5	1488	37
186	Chr17	72186340	R	72545355	F	359016	RF	2591	1465.5	37
187	Chr17	72310865	R	72545103	R	234239	RR	1370.5	6699	37
188	Chr18	469297	R	779008	F	309712	RF	9026	1204	38
189	Chr18	469298	R	779009	F	309712	RF	9021	1209	38
190	Chr18	667360	R	687057	F	19698	RF	8274	1308	38
191	Chr20	2179018	R	2508290	F	329273	RF	7935.5	1635.5	-
192	Chr20	2471296	F	2508677	R	37382	FR	8676	1455	-
