## Supplementary material for "Topoisomerase IIβ targets DNA crossovers formed between distant homologous sites to modulate chromatin structure and gene expression": Table S8

### Sheet: PCR primers
Target DNA		Primer	Sequence	Primer position (5'-end)
Mybpc2 gene (exon 8)		Forward	5'-AGCATGCCACGAAGGTCAGT-3'	Chr1:94,994,589
		Reverse	5'-GGCATACCCCCGGAGATTT-3'	Chr1:94,994,689
Ts3/DSP ID21	Upstream region	Forward	5'-ATGGACTTCTTATGTACTCTTTCTCTATT-3'	Chr1:111,359,305
		Reverse	5'-AGAGGGGGTGGAGATAGG-3'	Chr1:111,359,502
	Downstream region	Forward	5'-CGATGTTAGGCTTCTTCCA-3'	Chr1:111,397,034
		Reverse	5'-GGACGGCTTGCAGAGGC-3'	Chr1:111,397,095
Ts3/DSP ID130	Upstream region	Forward	5'-TGGTGCTCATGCTCTTTTGT-3'	Chr4:75,838,180
		Reverse	5'-GGCCAGCCTGGGCTACAC-3'	Chr4:75,838,678
	Downstream region	Forward	5'-CGACGACGACGACGACAA-3'	Chr4:75,901,154
		Reverse	5'-TTGTTGTGGTCGTGGGTAAG-3'	Chr4:75,901,206
Ts3/DSP ID255	Upstream region	Forward	5'-CAGCCCTAATGAAATGGTG-3'	Chr16:20,791,139
		Reverse	5'-GCGCTAATGTTGATAACTGTGC-3'	Chr16:20,791,370
	Downstream region	Forward	5'-GCATAAAACCAAGTTAGTTTCCTAAATT-3'	Chr16:21,376,727
		Reverse	5'-CATGTTACTGTATCTTCTTCTGTTAATTT-3'	Chr16:21,376,898
Ts3/DSP ID21	RF-Ligated DNA	Forward	5'-CGATGTTAGGCTTCTTCCA-3'	Chr1:111,397,034
		Reverse	5'-AGAGGGGGTGGAGATAGG-3'	Chr1:111,359,502
Ts3/DSP ID130	FR-Ligated DNA	Forward	5'-TGGTGCTCATGCTCTTTTGT-3'	Chr4:75,838,180
		Reverse	5'-TTGTTGTGGTCGTGGGTAAG-3'	Chr4:75,901,206
Ts3/DSP ID255	RF-Ligated DNA	Forward	5'-GGCCTGGGTGGTTGATA-3'	Chr16:21,376,629
		Reverse	5'-TGGCCAAGGCAACTCTTA-3'	Chr16:20,791,181
